# Repeated loss of function at HD mating-type genes and of recombination suppression without mating-type locus linkage in anther-smut fungi

**DOI:** 10.1101/2024.03.03.583181

**Authors:** Elise A. Lucotte, Paul Jay, Quentin Rougemont, Loreleï Boyer, Amandine Cornille, Alodie Snirc, Amandine Labat, Elizabeth Chahine, Marine Duhamel, Jacob Gendelman, Wen-Juan Ma, Roxanne Kaaren Hayes, Michael H. Perlin, Michael E. Hood, Ricardo C. Rodríguez de la Vega, Tatiana Giraud

## Abstract

A wide diversity of mating systems occur in nature, with frequent evolutionary transitions in mating-compatibility mechanisms. Basidiomycete fungi typically have two mating-type loci controlling mating compatibility, HD and PR, usually residing on different chromosomes. In *Microbotryum* anther-smut fungi, there have been repeated events of linkage between the two mating-type loci through chromosome fusions, leading to large non-recombining regions. By generating high-quality genome assemblies, we found that two sister *Microbotryum* species parasitizing *Dianthus* plants, *M. superbum* and *M. shykoffianum*, as well as the distantly related *M. scorzonarae*, have their HD and PR mating-type loci on different chromosomes, but with the PR mating-type chromosome fused with part of the ancestral HD chromosome. Furthermore, progressive extensions of recombination suppression have generated evolutionary strata. In all three species, rearrangements suggest the existence of a transient stage of HD-PR linkage by whole chromosome fusion, and, unexpectedly, the HD genes lost their function. In *M. superbum*, multiple natural diploid strains were homozygous, and the disrupted HD2 gene was hardly expressed. Mating tests confirmed that a single genetic factor controlled mating compatibility (i.e. PR) and that haploid strains with identical HD alleles could mate and produce infectious hyphae. The HD genes have therefore lost their function in the control of mating compatibility in these *Microbotryum* species. While the loss of function of PR genes in mating compatibility has been reported in a few basidiomycete fungi, these are the first documented cases for the loss of mating-type determination by HD genes in heterothallic fungi. The control of mating compatibility by a single genetic factor is beneficial under selfing and can thus be achieved repeatedly, through evolutionary convergence in distant lineages, involving different genomic or similar pathways.
