## Supplementary material for "Repeated loss of function at HD mating-type genes and of recombination suppression without mating-type locus linkage in anther-smut fungi": TableS3

### Sheet: Sheet2
RNAseq datasets
Species	Strain	MAT	Condition	BioProject	SRA	Format	Use	Reference
Microbotryum intermedium	BM12-12.1	a1 + a2	PDA haploid	PRJNA747176	SRX11486123	150 bp PE	HD expression and Gene prediction	Carpentier et al., 2023
Microbotryum intermedium	BM12-12.1	a1 + a2	PDA haploid	PRJNA747176	SRX11486124	150 bp PE	HD expression and Gene prediction	Carpentier et al., 2023
Microbotryum intermedium	BM12-12.1	a1 + a2	PDA haploid	PRJNA747176	SRX11486125	150 bp PE	HD expression and Gene prediction	Carpentier et al., 2023
Microbotryum intermedium	BM12-12.1	a1 + a2	Mating 96 h	PRJNA747176	SRX11486126	150 bp PE	HD expression	Carpentier et al., 2023
Microbotryum intermedium	BM12-12.1	a1 + a2	Mating 96 h	PRJNA747176	SRX11486121	150 bp PE	HD expression and Gene prediction	Carpentier et al., 2023
Microbotryum intermedium	BM12-12.1	a1 + a2	Mating 96 h	PRJNA747176	SRX11486122	150 bp PE	HD expression and Gene prediction	Carpentier et al., 2023
Microbotryum intermedium	BM12-12.1	a1	Nutrient agar	TBD	TBD	150 bp PE	Gene prediction	This work
Microbotryum intermedium	BM12-12.1	a1	Nutrient agar	TBD	TBD	150 bp PE	Gene prediction	This work
Microbotryum intermedium	BM12-12.1	a1	Nutrient agar	TBD	TBD	150 bp PE	Gene prediction	This work
Microbotryum intermedium	BM12-12.1	a2	Nutrient agar	TBD	TBD	150 bp PE	Gene prediction	This work
Microbotryum intermedium	BM12-12.1	a2	Nutrient agar	TBD	TBD	150 bp PE	Gene prediction	This work
Microbotryum intermedium	BM12-12.1	a2	Nutrient agar	TBD	TBD	150 bp PE	Gene prediction	This work
Microbotryum lychnidis-dioicae	1064 (La Mole)	a1 + a2	Mating 12 h			76 bp PE	Gene prediction	Perlin et al., 2015
Microbotryum lychnidis-dioicae	1064 (La Mole)	a1 + a2	Mating 12 h			76 bp PE	Gene prediction	Perlin et al., 2015
Microbotryum lychnidis-dioicae	1064 (La Mole)	a1 + a2	Mating 12 h			76 bp PE	Gene prediction	Perlin et al., 2015
Microbotryum lychnidis-dioicae	1064 (La Mole)	a1 + a2	Mating 24 h			76 bp PE	Gene prediction	Perlin et al., 2015
Microbotryum lychnidis-dioicae	1064 (La Mole)	a1 + a2	Mating 24 h			76 bp PE	Gene prediction	Perlin et al., 2015
Microbotryum lychnidis-dioicae	1064 (La Mole)	a1 + a2	Mating 24 h			76 bp PE	Gene prediction	Perlin et al., 2015
Microbotryum lychnidis-dioicae	1064 (La Mole)	a1 + a2	Mating 48 h			76 bp PE	HD expression and Gene prediction	Perlin et al., 2015
Microbotryum lychnidis-dioicae	1064 (La Mole)	a1 + a2	Mating 48 h			76 bp PE	HD expression	Perlin et al., 2015
Microbotryum lychnidis-dioicae	1064 (La Mole)	a1 + a2	In planta MI late			76 bp PE	HD expression	Toh et al., 2018
Microbotryum lychnidis-dioicae	1064 (La Mole)	a1 + a2	In planta MI late			76 bp PE	HD expression	Toh et al., 2018
Microbotryum lychnidis-dioicae	1064 (La Mole)	a1	PDA haploid			76 bp PE	Gene prediction	Perlin et al., 2015
Microbotryum lychnidis-dioicae	1064 (La Mole)	a1	PDA haploid			76 bp PE	Gene prediction	Perlin et al., 2015
Microbotryum lychnidis-dioicae	1064 (La Mole)	a1	Water			76 bp PE	HD expression and Gene prediction	Perlin et al., 2015
Microbotryum lychnidis-dioicae	1064 (La Mole)	a1	Water			76 bp PE	HD expression and Gene prediction	Perlin et al., 2015
Microbotryum lychnidis-dioicae	1064 (La Mole)	a2	PDA haploid			76 bp PE	Gene prediction	Perlin et al., 2015
Microbotryum lychnidis-dioicae	1064 (La Mole)	a2	PDA haploid			76 bp PE	Gene prediction	Perlin et al., 2015
Microbotryum lychnidis-dioicae	1064 (La Mole)	a2	Water			76 bp PE	HD expression and Gene prediction	Perlin et al., 2015
Microbotryum lychnidis-dioicae	1064 (La Mole)	a2	Water			76 bp PE	HD expression and Gene prediction	Perlin et al., 2015
Microbotryum superbum	1065	a1 + a2	Mating 48 h	TBD	TBD	150 bp PE	HD expression and Gene prediction	This work
Microbotryum superbum	1065	a1 + a2	Mating 48 h	TBD	TBD	150 bp PE	HD expression and Gene prediction	This work
Microbotryum superbum	1065	a1 + a2	Mating 48 h	TBD	TBD	150 bp PE	HD expression and Gene prediction	This work
Microbotryum superbum	Eme Burns	a1 + a2	In planta buds 11-12 mm	TBD	TBD	150 bp PE	HD expression	This work
Microbotryum superbum	Eme Burns	a1 + a2	In planta buds 11-12 mm	TBD	TBD	150 bp PE	HD expression	This work
Microbotryum superbum	Eme Burns	a1 + a2	In planta buds 11-12 mm	TBD	TBD	150 bp PE	HD expression	This work
Microbotryum superbum	1065	a1	PDA haploid	TBD	TBD	150 bp PE	HD expression and Gene prediction	This work
Microbotryum superbum	1065	a1	PDA haploid	TBD	TBD	150 bp PE	HD expression and Gene prediction	This work
Microbotryum superbum	1065	a1	PDA haploid	TBD	TBD	150 bp PE	HD expression and Gene prediction	This work
Microbotryum superbum	1065	a2	PDA haploid	TBD	TBD	150 bp PE	HD expression and Gene prediction	This work
Microbotryum superbum	1065	a2	PDA haploid	TBD	TBD	150 bp PE	HD expression and Gene prediction	This work
Microbotryum superbum	1065	a2	PDA haploid	TBD	TBD	150 bp PE	HD expression and Gene prediction	This work
Microbotryum superbum	1065	a2	PDA haploid	TBD	TBD	150 bp PE	Gene prediction	This work
Microbotryum superbum	1065	a2	PDA haploid	TBD	TBD	150 bp PE	Gene prediction	This work
Microbotryum superbum	1065	a2	PDA haploid	TBD	TBD	150 bp PE	Gene prediction	This work
